# Pangenome insights into structural variation and functional diversification of barley CCT motif genes

**DOI:** 10.1101/2025.03.19.643958

**Authors:** Zihao Zhu, Nils Stein

## Abstract

CCT motif genes play a key role in barley development and flowering, yet their genetic diversity remains underexplored. Leveraging a barley pangenome (76 genotypes) and pan-transcriptome (subset of 20 genotypes), we examined CCT gene variation and evolutionary dynamics. Motif-based searches, combined with genome assembly validation, revealed annotation limitations and novel frameshift variants (e.g., *HvCO10*), indicating active diversification. Pangenome-wide phylogenetic analysis identified clade-specific domain expansions, including B-box domain additions in HvCO clades. Tissue-specific expression patterns further supported functional divergence among paralogs. Notably, *VRN2*, a canonical floral repressor associated with winter growth, was retained in spring genotypes, challenging its presumed exclusive role in vernalization. Discrepancies between *VRN1* expression, *VRN2* deletion, and growth habits implicated additional regulatory mechanisms. These findings highlight the power of pangenomes in resolving gene family complexity, refining annotations, and advancing the understanding of CCT genes to enhance barley resilience and adaptability.
