## Supplementary material for "Pangenome insights into structural variation and functional diversification of barley CCT motif genes": Table S1

### Sheet: Tabelle1
	orthogroup ID	HMMER	BLASTn	reading frame variation	frameshift (unannotated)	other comments
HvCMF1	N0.HOG0052356	76	76	two major groups		HOR_12184 -> alternative start codon, Figure S3
HvCMF2	N0.HOG0058723	76	76
HvCMF3	N0.HOG0064166	75	76	HOR_13821, Chi_Ba_Damai	HOR_21256
HvCMF4	N0.HOG0063305	75	76		HOR_495	Figure 3B
HvCMF5	N0.HOG0047468	76	76
HvCMF6a	N0.HOG0061472	75	76		Aizu6
HvCMF6b	N0.HOG0061471	75	76		HOR_2830
HvCMF7	N0.HOG0067079	74	76		HOR_2180, HOR_12184
HvCMF4L1	N0.HOG0066217	73	76	16 genotypes	WBDC_103, HOR_3474, FT67	FT262, WBDC_078,FT880 -> premature stop and alternative start codon
HvCMF9	N0.HOG0045954	76+1	76+1			HOR_8148_contig additional copy
HvCMF10	N0.HOG0046715	76	76	16 genotypes
HvCMF11	N0.HOG0061182	75	76		HOR_13363
HvCMF12	N0.HOG0055456	76	76
HvCMF13	N0.HOG0055457	76	76
HvCMF14	N0.HOG0053437	76	76
HvCO1	N0.HOG0059331	76	76	two major groups		Figure 2B, Figure S1
HvCO2	N0.HOG0064418	75	76	6 genotypes	HOR_7552
HvCO3	N0.HOG0055508	76	76
HvCO4	N0.HOG0070282	69	74		FT262, HOR_13363, HOR_7172, HOR_10350, WBDC_103
HvCO5	N0.HOG0057847	75	76+1		WBDC_184	HOR_8148_contig additional copy
HvCO6	N0.HOG0068243	73	76		HOR_2180, HOR_6220, WBDC_133
HvCO7	N0.HOG0057496	76	76
HvCO8	N0.HOG0058982	76	76
HvCO10	N0.HOG0072514	62	74		12 genotypes	Figure 2C
HvCO11	N0.HOG0045619	76	76+1			HOR_8148_contig additional copy
HvCO12	N0.HOG0059310	76	76
HvCO13	N0.HOG0045856	76+1	76+1			Golden_Promise_contig additional copy
HvCO14	N0.HOG0058221	76	76
HvCO15	N0.HOG0059623	76	76
HvCO16	N0.HOG0053706	76	76
HvCO18	N0.HOG0048341	76	76	16 genotypes
HvGATA1	N0.HOG0052967	76	76
HvGATA2	N0.HOG0044833	76+1	76+1			HOR_13821_contig additional copy
HvGATA3	N0.HOG0057350	76	76
HvGATA4	N0.HOG0060472	76	76	17 genotypes
HvPRR59	N0.HOG0068638	72	76	two major groups	Morex, FT333, FT880, HOR_12541
HvPRR73	N0.HOG0063094	75	76		HOR_2779
HvPRR95	N0.HOG0068774	72	76		HOR_7172, HOR_1168, HOR_12184, WBDC_133
HvTOC1	N0.HOG0057870	76	76
Ppd-H1	N0.HOG0048183	76	76
HvCMF4L2	N0.HOG0081730	18	20			Figure 3B
HvCMF4L3	N0.HOG0074099	55	76			Figure 3B
HvCMF4L4	N0.HOG0037943	29	32			Figure 3B
VRN2-Ha	N0.HOG0074283	55	57+5			Figure 3C, Figure 4A
VRN2-Hb		0	58+4			Figure 3C, Figure 4A
VRN2-Hc		0	58+4			Figure 3C, Figure 4A
	the consequences of reading frame variations can be visualized in the PanBARLEX MSA by searching for the orthogroup ID (panbarlex.ipk-gatersleben.de)
