## Supplementary material for "Pangenome insights into structural variation and functional diversification of barley CCT motif genes": Table S2

### Sheet: Tabelle1
ID	Genotype†	Growth habit	Origin	VRN2 (ZCCT)
				Ha	Hb	Hc
1	Akashinriki	winter	JPN	3	2	2
2	HOR 21599	winter	SYR	1	1	1
3	HOR 3081	winter	POL	1	1	1
4	HOR 3365	winter	RUS	1	1	1
5	Igri	winter	DEU	1	1	1
6	FT11 (B1K-04-12)	spring	ISR	1	1	1
7	Barke	spring	DEU	0	0	0
8	Golden Promise	spring	GBR	0	0	0
9	Hockett	spring	USA	0	0	0
10	HOR 10350	spring	ETH	1	1	1
11	HOR 13821	spring	TUR	0	0	0
12	HOR 13942	spring	ESP	1	1	1
13	HOR 7552	spring	PAK	2	1	1
14	HOR 8148	spring	TUR	0	0	0
15	HOR 9043	spring	ETH	1	1	1
16	Morex	spring	USA	0	0	0
17	RGT Planet	spring	AUS	0	0	0
18	Du Li Huang (ZDM01467)	spring	CHN	1	1	1
19	Chi Ba Damai (ZDM02064)	spring	CHN	1	1	1
20	OUN333	facultative	NPL	1	1	1
21	HOR 13363	winter	TUR	1	1	1
22	HOR 12184	winter	CHE	0	0	0
23	HOR 3474	winter	RUS	1	1	1
24	Aizu6	winter	JPN	0	0	0
25	HOR 4224	winter	JPN	0	0	0
26	FT333 (HID251)	winter	IRN	1	1	1
27	FT262 (HID84)	winter	TUR	1	1	1
28	WBDC_133	winter	IRN	1	1	1
29	HID380	winter	CHN	1	1	1
30	HID357	winter	TUR	1	1	1
31	HID249	winter	IRN	1	3	3
32	HOR 19184	spring	IND	1	1	1
33	HOR 7172	spring	NPL	1	1	1
34	HOR 14061	spring	TUR	1	1	1
35	HOR 2180	spring	CSK	0	0	0
36	HOR 495	spring	TUR	0	0	0
37	HOR 6220	spring	ETH	1	2	2
38	HOR 8117	spring	TUR	0	0	0
39	HOR 7385	spring	CZE	1	1	1
40	HOR 2830	spring	IRN	1	1	1
41	HOR 14273	spring	SUN	0	0	0
42	HOR 18321	spring	AFG	1	1	1
43	HOR 2779	spring	IRN	1	1	1
44	HOR 14121	spring	SYR	1	1	1
45	HOR 21322	spring	IRN	1	1	1
46	HOR 21595	spring	SYR	1	1	1
47	HOR 10892	spring	GEO	1	1	1
48	HOR 9972	spring	PAK	1	1	1
49	HOR 21256	spring	NA	1	1	1
50	Bonus	spring	SWE	0	0	0
51	HOR 1702	spring	AFG	1	1	1
52	HOR 13594	spring	YEM	1	1	1
53	HOR 10096	spring	LBY	1	1	1
54	HOR 1168	spring	GRC	1	1	1
55	Bowman	spring	USA	0	0	0
56	Maximus	spring	AUS	1	1	1
57	10TJ18	facultative	TJK	3	1	1
58	Golden Melon	facultative	JPN	0	0	0
59	Foma	facultative	ISR	0	0	0
60	FT286 (HID144)	facultative	IRN	1	1	1
61	FT628 (HID112XXI)	facultative	SYR	1	1	1
62	FT144 (B1K-33-13)	facultative	ISR	1	1	1
63	FT67 (B1K-17-07)	facultative	ISR	0	1	1
64	HID055	facultative	TUR	1	1	1
65	Chikurin Ibaraki	NA	JPN	1	1	1
66	FT880 (F2327)	NA	IRN	1	1	1
67	WBDC_103	NA	JOR	1	1	1
68	WBDC_184	NA	LBY	1	1	1
69	WBDC_078	NA	SYR	1	1	1
70	WBDC_207	NA	UZB	1	1	1
71	WBDC_199	NA	SYR	1	1	1
72	HOR 12541	NA	NA	1	1	1
73	WBDC_237	NA	JOR	1	1	1
74	WBDC_348	NA	ISR	1	1	1
75	WBDC_349	NA	ISR	1	1	1
76	HID101	NA	SYR	1	1	1
Information on genome assemblies, growth habit, and country of origin was sourced from Jayakodi et al., 2024.
